# Functional assignment of Golgi-associated vesicle tethers to specific membrane recycling pathways

**DOI:** 10.64898/2026.05.20.726668

**Authors:** Adam H. Krahn, Natalie Johnson, Jotham Austin, Benjamin S. Glick

## Abstract

During maturation of a Golgi cisterna, multiple vesicular transport pathways recycle resident Golgi proteins. Recycling vesicles are captured by Golgi-associated tethers. To assign individual tethers to specific recycling pathways in *Saccharomyces cerevisiae*, we examined tether arrival and departure using kinetic mapping, and we examined tether function using an ectopic tether localization assay. Those approaches yielded mutually consistent results. Our analysis focused on two coiled coil golgin tethers and the multi-subunit tether GARP. At an intermediate stage of cisternal maturation, the golgin Sgm1 tethers proteins that follow an intra-Golgi recycling pathway dependent on COPI. At a late stage of cisternal maturation, GARP and the golgin Imh1 tether *trans*- Golgi network (TGN) proteins that follow an intra-Golgi recycling pathway dependent on the AP-1 and Ent5 clathrin adaptors. This involvement of GARP in intra-Golgi recycling had not previously been documented. Imh1 also tethers proteins that recycle from prevacuolar endosome compartments to the TGN. Our findings contribute to an integrated model of Golgi membrane traffic.
