## Supplementary material for "Functional assignment of Golgi-associated vesicle tethers to specific membrane recycling pathways": Table S1

### Sheet: Imh1-FRB –Rap
	Cell 1	Cell 2	Cell 3	Cell 4
Numbers are nm from the	75.97	162.35	178.07	307.12
vesicle membrane to the	126.3	351.37	242.99	382.16
plasma membrane	416.24	174.48	299.38	149.45
	473.13	207.61	503.85
Cutoff for being inside the		147.5	74.03
capture zone is 218 nm		317.15	429.84
		191.37	245.29
Numbers in red are for		325.95	358.81
vesicles that were near the		85.23
capture zone but beyond		234.72
the cutoff		409.15
		107.02
Vesicles inside zone	2	7	2	1
Vesicles outside zone	2	5	6	2
Total vesicles	5	29	23	3

### Sheet: Imh1-FRB +Rap
	Cell 1	Cell 2	Cell 3	Cell 4
Numbers are nm from the	98.98	45.46	99.41	116.18
vesicle membrane to the	196.98	266.21	56.17	165.15
plasma membrane	217.25	367.93	41.37	81.37
		179.7	62.92	49.7
Cutoff for being inside the		400.94	29.25	37.39
capture zone is 218 nm		69.87		60.06
		34.62		34.33
Numbers in red are for		65.39		34.33
vesicles that were near the		21.37		97.92
capture zone but beyond				160.59
the cutoff				85.38
Vesicles inside zone	3	6	4	11
Vesicles outside zone	0	3	0	0
Total vesicles	11	14	11	14

### Sheet: VPS10-FRB –Rap
	Cell 1	Cell 2	Cell 3	Cell 4
Numbers are nm from the	211.341	95.54	361.28	101.42
vesicle membrane to the		180.76	314.53	131.21
plasma membrane		59.74	178
		280.51	315.68
Cutoff for being inside the		215.45	198.83
capture zone is 116 nm			94.02
			254.3
Numbers in red are for			58.87
vesicles that were near the			271.04
capture zone but beyond			39.41
the cutoff			255.7
			188.43
			292.16
			171.2
			153.02
			311.2
Vesicles inside zone	0	2	3	1
Vesicles outside zone	1	3	13	1
Total vesicles	10	17	33	9

### Sheet: VPS10-FRB +Rap
	Cell 1	Cell 2	Cell 3	Cell 4
Numbers are nm from the	77.17	38.46	30.6	26.1
vesicle membrane to the	39.41	86.95	47.03	29.9
plasma membrane	96.71	21.71	69.79	28.7
	317.58	56.43	21.03	49.96
Cutoff for being inside the	290.313	196.03	28.41	195.72
capture zone is 116 nm	94.7	197.08
	32.99	53.45
Numbers in red are for	131.19	58.45
vesicles that were near the	29.74	37.91
capture zone but beyond	53.22	209.66
the cutoff		25.41
		24.44
		32.4
		23.43
		129.51
		194.3
Vesicles inside zone	7	12	5	4
Vesicles outside zone	3	4	0	1
Total vesicles	17	29	7	23

### Sheet: VPS52-FRB –Rap
	Cell 1	Cell 2	Cell 3	Cell 4
Numbers are nm from the	122.95	132.59	131.83	33.43
vesicle membrane to the	171.22	105.32	150.73	132.09
plasma membrane	374.55	231.97
	302.22	254.09
Cutoff for being inside the	78.02	232.29
capture zone is 87 nm	57.53	150.85
	270.76	146.67
Numbers in red are for	445.5	225.37
vesicles that were near the	372.02	300.45
capture zone but beyond		185.15
the cutoff
Vesicles inside zone	2	0	0	1
Vesicles outside zone	7	10	2	1
Total Vesicles	14	15	2	9

### Sheet: VPS52-FRB +Rap
	Cell 1	Cell 2	Cell 3	Cell 4
Numbers are nm from the	18.7	63.29	34.27	37.05
vesicle membrane to the	43.88	36.22	50.78	85.39
plasma membrane	49.43	59.42	64.52
	37.5	45.92	32.59
Cutoff for being inside the	340.78	106.09	50.34
capture zone is 87 nm		209.12	35.38
			203.46
Numbers in red are for			190.38
vesicles that were near the			119.64
capture zone but beyond			289.89
the cutoff			40.39
Vesicles inside zone	4	4	7	2
Vesicles outside zone	1	2	4	0
Total Vesicles	7	14	16	4

### Sheet: Sgm1-FRB –Rap
	Cell 1	Cell 2	Cell 3	Cell 4
Numbers are nm from the	237.29	177.71	210.34	128.6
vesicle membrane to the	181.55	149.18	99.69	116.94
plasma membrane	130.01	186.53	160.12
	115.58	206.69	297.38
Cutoff for being inside the	147.43	98.25	357.93
capture zone is 171 nm	301.95	69.37	290.07
	204.91	302.26	238.76
Numbers in red are for	53.07	274.88	184.144
vesicles that were near the	225.92
capture zone but beyond	114.23
the cutoff
Vesicles inside zone	5	4	2	2
Vesicles outside zone	5	4	6	0
Total Vesicles	20	8	20	7

### Sheet: Sgm1-FRB +Rap
	Cell 1	Cell 2	Cell 3	Cell 4	Cell 5	Cell 6	Cell 7	Cell 8	Cell 9
Numbers are nm from the	115.38	113.68	34.71	99.43	33.91	26.71	59.3	26.71	35.31
vesicle membrane to the	92.77	107.48	170.96	80.37	29.64	282.94	77.3	66.3	30.12
plasma membrane	35.98	35.94	55.83	282.53	135.98	87.84	27.49	37.39	57.2
	136.77	222.49	45.85	90.02	129.62	75.67	12.7	12.96	218.94
Cutoff for being inside the	40.38	27.49	56.83	503.54	186.61	139.05	183.88	133.1	161.4
capture zone is 171 nm	24.96	142.35	49.7	199.24		105.45	74.45	176.82
	172.58	238.71	267.23	52.24		45.07	164.53
Numbers in red are for		62.9	197.97	24.17		105.48	233.979
vesicles that were near the		90.02	29.47	166.74		318.29	171.87
capture zone but beyond		101.746	270.86	170.36		211.51	120.56
the cutoff		33.13	167.87	90.31			174.81
			146.46	212.89			221.93
			31.38				169.35
							39.45
							303.222
							429.85
							310.29
							157.54
Vesicles inside zone	6	13	10	8	4	7	12	5	4
Vesicles outside zone	1	4	3	4	1	3	6	1	1
Total Vesicles	16	17	18	23	11	36	30	7	15
